# Cancer LncRNA Census 2 (CLC2): an enhanced resource reveals clinical features of cancer lncRNAs

**DOI:** 10.1101/2020.04.28.066225

**Authors:** Adrienne Vancura, Andrés Lanzós, Núria Bosch, Mònica Torres, Alejandro Hionides Gutierrez, Simon Haefliger, Rory Johnson

## Abstract

Long noncoding RNAs play key roles in cancer and are at the vanguard of precision therapeutic development. These efforts depend on large and high-confidence collections of cancer lncRNAs. Here we present the Cancer LncRNA Census 2 (CLC2): at 492 cancer lncRNAs, it is 4-fold greater than its predecessor, without compromising on strict criteria of confident functional / genetic roles and inclusion in the GENCODE annotation scheme. This increase was enabled by leveraging high-throughput transposon insertional mutagenesis (TIM) screening data, yielding 95 novel cancer lncRNAs. CLC2 makes a valuable addition to existing collections: it is amongst the largest, holds the greatest number of unique genes, and carries functional labels (oncogene / tumour suppressor). Analysis of this dataset reveals that cancer lncRNAs are impacted by germline variants, somatic mutations, and changes in expression consistent with inferred disease functions. Furthermore, we show how clinical / genomic features can be used to vet prospective gene sets from high-throughput sources. The combination of size and quality makes CLC2 a foundation for precision medicine, demonstrating cancer lncRNAs’ evolutionary and clinical significance.
