## Supplementary material for "Cancer LncRNA Census 2 (CLC2): an enhanced resource reveals clinical features of cancer lncRNAs": SUPP TABLE 2

### Sheet: Sheet1
GENCODE	cancer_function(t=tumor_suppressor_o=oncogene)	inVivo_evidence	source	cancertypes_counted	evidence_levels	sig_survival_0.05	difex_sig	CNV	crispr_hit	SNP
ENSG00000088340	t	yes	literature	5	3	no	yes	no	no	no
ENSG00000099869	both	yes	literature	3	3	yes	yes	no	no	yes
ENSG00000130600	both	yes	literature	22	3	yes	yes	no	no	yes
ENSG00000132204	o	yes	literature	1	2	yes	no	no	no	no
ENSG00000152931	o	yes	literature	2	3	yes	yes	yes	no	no
ENSG00000153363	t	no	literature	1	1	yes	no	no	no	no
ENSG00000163364	o	no	literature	1	1	yes	no	no	yes	no
ENSG00000163597	o	yes	literature	10	3	yes	yes	yes	no	no
ENSG00000166770	t	no	literature	1	2	yes	yes	yes	no	no
ENSG00000170919	o	yes	literature	1	3	yes	no	no	no	no
ENSG00000171889	t	yes	literature	11	4	yes	no	no	no	no
ENSG00000172965	o	yes	literature	7	4	yes	yes	yes	no	no
ENSG00000176124	both	yes	literature	5	4	no	yes	yes	no	no
ENSG00000177133	t	no	literature	1	2	yes	yes	no	no	no
ENSG00000177234	o	no	literature	1	1	no	yes	no	no	no
ENSG00000177410	o	yes	literature	8	4	yes	yes	no	yes	no
ENSG00000177640	t	yes	literature	10	3	yes	yes	yes	no	no
ENSG00000178977	o	no	literature	1	2	yes	yes	no	no	no
ENSG00000179406	o	yes	literature	1	3	yes	yes	no	no	no
ENSG00000179743	n/a	yes	mutagenesis	1	1	yes	yes	no	no	no
ENSG00000180068	o	yes	literature	2	2	no	no	no	no	no
ENSG00000180139	o	yes	literature	2	3	yes	yes	no	no	no
ENSG00000180867	o	yes	literature	2	2	no	no	no	no	no
ENSG00000182057	o	no	literature	2	1	yes	yes	no	no	no
ENSG00000182165	t	no	literature	1	1	yes	yes	no	no	no
ENSG00000183242	t	no	literature	2	2	yes	yes	no	no	no
ENSG00000184809	o	yes	literature	1	3	no	yes	no	no	no
ENSG00000186594	t	yes	literature	3	3	yes	yes	no	no	no
ENSG00000187621	t	no	literature	1	1	yes	yes	yes	no	no
ENSG00000188660	o	no	literature	1	2	yes	no	yes	no	no
ENSG00000188825	o	no	crispr	1	1	yes	no	yes	no	no
ENSG00000189223	t	yes	literature	1	3	yes	yes	no	no	no
ENSG00000196634	o	no	literature	1	1	yes	no	no	no	no
ENSG00000196756	o	yes	literature	2	4	yes	yes	no	no	no
ENSG00000196979	o	yes	literature	1	2	no	no	no	no	no
ENSG00000197182	n/a	yes	mutagenesis	4	1	no	yes	no	no	no
ENSG00000197989	o	yes	literature	10	5	yes	yes	yes	yes	no
ENSG00000198468	o	yes	literature	2	3	yes	yes	no	no	no
ENSG00000198496	t	yes	literature	1	3	no	no	yes	no	no
ENSG00000203497	t	no	literature	1	1	yes	no	no	yes	no
ENSG00000203601	t	no	literature	1	1	yes	no	no	no	no
ENSG00000203688	t	no	literature	1	2	yes	no	no	no	no
ENSG00000203709	n/a	yes	mutagenesis	1	1	yes	no	no	no	no
ENSG00000203721	n/a	yes	mutagenesis	1	1	yes	yes	no	no	no
ENSG00000203761	o	no	literature	1	1	no	no	no	no	no
ENSG00000203801	t	no	literature	1	1	yes	yes	no	no	no
ENSG00000203875	o	yes	literature	3	3	yes	yes	no	no	no
ENSG00000203876	n/a	yes	mutagenesis	1	1	no	no	no	no	no
ENSG00000204054	o	yes	literature	2	3	yes	no	yes	no	no
ENSG00000204118	o	no	literature	1	2	no	yes	no	no	no
ENSG00000204282	o	yes	literature	1	2	yes	yes	yes	no	no
ENSG00000204623	o	no	literature	4	2	yes	yes	no	no	yes
ENSG00000204860	o	yes	literature	1	3	yes	no	no	no	no
ENSG00000205054	o	no	literature	1	1	yes	yes	no	no	no
ENSG00000205361	t	yes	literature	1	2	no	no	no	no	no
ENSG00000205488	o	no	literature	1	2	yes	no	no	no	no
ENSG00000205628	o	yes	literature	1	3	yes	yes	no	no	no
ENSG00000206195	o	yes	literature	5	3	yes	yes	no	no	no
ENSG00000206337	o	no	literature	3	1	yes	yes	no	no	no
ENSG00000207955	n/a	yes	mutagenesis	1	1	yes	no	no	no	no
ENSG00000212694	t	yes	literature	2	3	yes	yes	no	yes	no
ENSG00000212766	o	no	literature	4	1	yes	yes	yes	no	no
ENSG00000213005	o	yes	literature	1	3	no	yes	no	no	no
ENSG00000213091	o	yes	literature	1	2	no	no	no	no	no
ENSG00000213453	o	no	literature	2	1	no	no	no	no	no
ENSG00000214049	o	yes	literature	22	3	yes	yes	no	no	no
ENSG00000214145	o	yes	literature	1	3	yes	yes	no	no	no
ENSG00000214293	t	no	literature	1	1	yes	no	yes	no	no
ENSG00000214548	t	yes	literature	22	4	yes	yes	yes	no	yes
ENSG00000214855	o	no	literature	1	1	no	yes	no	no	yes
ENSG00000214894	n/a	yes	mutagenesis	1	1	yes	yes	no	no	no
ENSG00000214900	n/a	yes	mutagenesis	1	1	no	yes	no	no	no
ENSG00000215190	o	no	crispr	1	1	yes	yes	no	no	no
ENSG00000215256	t	no	literature	1	2	yes	yes	no	no	no
ENSG00000215386	o	yes	literature	4	2	yes	no	no	no	no
ENSG00000215417	o	yes	mutagenesis	3	2	yes	yes	yes	no	no
ENSG00000215458	o	yes	literature	1	2	yes	yes	yes	no	no
ENSG00000215483	t	yes	literature	1	3	yes	yes	no	no	no
ENSG00000215808	o	yes	literature	2	2	yes	yes	yes	no	no
ENSG00000216775	o	yes	literature	2	2	no	no	no	no	no
ENSG00000218510	o	yes	literature	1	3	yes	no	no	no	no
ENSG00000218537	o	no	literature	1	1	no	no	no	no	no
ENSG00000220548	o	yes	literature	1	3	no	no	no	no	no
ENSG00000221819	t	no	literature	2	2	no	no	no	no	no
ENSG00000222041	o	yes	literature	10	3	yes	no	no	no	no
ENSG00000223403	n/a	yes	mutagenesis	1	1	yes	yes	yes	no	no
ENSG00000223414	o	yes	literature	6	3	yes	no	no	no	no
ENSG00000223749	both	yes	literature	2	3	yes	yes	no	no	no
ENSG00000223784	o	no	literature	3	2	yes	no	no	no	no
ENSG00000223850	t	yes	literature	1	2	yes	yes	no	no	no
ENSG00000224032	o	no	crispr	2	1	yes	no	yes	no	no
ENSG00000224057	o	no	literature	1	1	yes	yes	no	no	no
ENSG00000224078	o	yes	literature	3	2	yes	no	yes	no	no
ENSG00000224177	n/a	yes	mutagenesis	1	1	yes	yes	no	no	no
ENSG00000224189	o	yes	literature	9	2	yes	yes	no	no	yes
ENSG00000224259	both	yes	literature	4	3	yes	yes	no	no	no
ENSG00000224294	o	yes	literature	1	2	yes	no	no	no	no
ENSG00000224310	o	yes	literature	1	2	yes	no	no	no	no
ENSG00000224328	t	no	literature	2	1	yes	no	no	no	no
ENSG00000224429	t	no	literature	1	2	yes	no	no	no	no
ENSG00000224468	o	no	literature	2	1	yes	no	no	no	no
ENSG00000224699	o	no	crispr	1	1	yes	no	no	no	no
ENSG00000225210	o	yes	literature	5	3	yes	no	no	no	no
ENSG00000225292	n/a	yes	mutagenesis	1	1	yes	no	no	no	no
ENSG00000225383	t	yes	literature	2	3	yes	yes	no	no	no
ENSG00000225470	o	no	literature	1	2	yes	no	no	no	no
ENSG00000225518	o	no	literature	1	2	yes	no	yes	no	no
ENSG00000225648	o	yes	literature	1	3	no	no	no	no	no
ENSG00000225746	n/a	yes	mutagenesis	1	1	yes	no	no	no	no
ENSG00000225756	o	no	literature	1	1	yes	yes	no	no	no
ENSG00000225783	o	yes	literature	5	3	yes	yes	no	no	no
ENSG00000225791	o	no	crispr	1	1	yes	yes	no	no	no
ENSG00000225937	o	yes	literature	2	3	yes	yes	no	no	no
ENSG00000225953	o	no	literature	1	1	yes	yes	no	no	no
ENSG00000225969	o	yes	literature	4	3	yes	yes	no	no	no
ENSG00000226629	o	yes	literature	1	2	yes	yes	no	no	no
ENSG00000226688	n/a	yes	mutagenesis	1	1	yes	no	no	no	no
ENSG00000226777	o	yes	literature	3	2	no	yes	no	no	no
ENSG00000226856	o	yes	literature	4	2	yes	no	no	no	no
ENSG00000226935	t	no	literature	1	2	yes	yes	no	no	no
ENSG00000226950	o	yes	literature	10	3	yes	yes	no	no	no
ENSG00000227009	t	no	literature	1	1	no	no	no	no	no
ENSG00000227036	o	yes	literature	11	5	yes	yes	no	no	yes
ENSG00000227039	o	no	literature	1	1	yes	yes	no	no	no
ENSG00000227258	n/a	yes	mutagenesis	1	1	yes	yes	no	no	no
ENSG00000227359	n/a	yes	mutagenesis	1	1	yes	no	no	no	no
ENSG00000227372	o	yes	literature	9	3	yes	yes	no	no	no
ENSG00000227375	o	no	literature	1	1	yes	yes	no	no	no
ENSG00000227418	o	yes	literature	2	4	yes	yes	no	no	no
ENSG00000227640	t	yes	literature	2	3	yes	yes	no	no	no
ENSG00000228022	n/a	yes	mutagenesis	2	1	yes	yes	no	no	no
ENSG00000228126	o	yes	literature	4	4	yes	yes	no	no	no
ENSG00000228223	o	no	literature	1	1	yes	no	no	no	no
ENSG00000228288	o	yes	literature	4	4	yes	yes	no	no	no
ENSG00000228393	n/a	yes	mutagenesis	3	1	yes	no	no	no	no
ENSG00000228598	o	yes	literature	1	3	yes	yes	no	no	no
ENSG00000228630	o	yes	literature	24	4	yes	yes	no	no	no
ENSG00000228705	o	no	literature	1	1	yes	yes	no	no	no
ENSG00000228768	n/a	yes	mutagenesis	1	1	no	no	no	no	no
ENSG00000229124	o	no	literature	1	1	yes	yes	no	no	no
ENSG00000229140	o	yes	literature	1	2	yes	no	no	no	no
ENSG00000229404	o	no	literature	1	2	yes	yes	no	no	no
ENSG00000229425	n/a	yes	mutagenesis	1	1	yes	no	no	no	no
ENSG00000229694	n/a	yes	mutagenesis	1	1	yes	yes	no	no	no
ENSG00000229719	n/a	yes	mutagenesis	1	1	no	no	no	no	no
ENSG00000229807	both	yes	literature	15	2	yes	yes	no	yes	no
ENSG00000229893	n/a	yes	mutagenesis	1	1	yes	no	no	no	no
ENSG00000229980	t	yes	literature	1	3	yes	yes	no	no	no
ENSG00000229989	n/a	yes	mutagenesis	2	1	yes	no	no	no	no
ENSG00000230040	t	yes	literature	1	3	yes	no	no	no	no
ENSG00000230061	o	no	literature	3	2	yes	no	no	no	no
ENSG00000230102	n/a	yes	mutagenesis	1	1	yes	no	no	no	no
ENSG00000230176	o	yes	literature	2	2	yes	no	no	no	no
ENSG00000230262	n/a	yes	mutagenesis	4	1	yes	yes	no	no	no
ENSG00000230269	n/a	yes	mutagenesis	1	1	yes	no	no	no	no
ENSG00000230316	o	yes	literature	7	3	yes	yes	no	no	no
ENSG00000230461	o	no	literature	1	1	yes	no	no	no	no
ENSG00000230537	n/a	yes	mutagenesis	1	1	yes	no	no	no	no
ENSG00000230550	o	yes	literature	1	2	yes	no	no	no	no
ENSG00000230590	both	yes	literature	5	3	yes	yes	no	yes	no
ENSG00000230623	n/a	yes	mutagenesis	1	1	yes	no	no	no	no
ENSG00000230731	n/a	yes	mutagenesis	1	1	yes	no	no	no	no
ENSG00000230798	both	yes	literature	1	3	yes	yes	no	yes	no
ENSG00000230838	o	no	literature	1	2	yes	no	no	no	no
ENSG00000230937	o	no	literature	1	2	yes	no	no	no	no
ENSG00000231177	o	no	literature	1	1	yes	yes	yes	no	no
ENSG00000231210	o	no	literature	1	2	yes	no	no	no	no
ENSG00000231265	o	no	literature	1	1	yes	no	no	no	no
ENSG00000231298	o	no	literature	1	1	yes	yes	no	no	no
ENSG00000231473	o	yes	literature	1	2	yes	yes	yes	no	no
ENSG00000231485	n/a	yes	mutagenesis	1	1	yes	no	no	no	no
ENSG00000231607	t	yes	literature	3	2	yes	yes	yes	no	no
ENSG00000231704	n/a	yes	mutagenesis	1	1	yes	no	no	no	no
ENSG00000231721	t	yes	literature	7	3	yes	yes	no	no	no
ENSG00000231764	o	yes	literature	6	3	yes	no	yes	no	no
ENSG00000231806	o	yes	literature	3	4	yes	yes	no	yes	yes
ENSG00000231814	o	yes	literature	1	2	yes	no	no	no	no
ENSG00000232021	o	yes	literature	1	2	yes	yes	no	no	no
ENSG00000232044	o	no	literature	1	2	yes	no	no	no	no
ENSG00000232803	o	yes	literature	1	3	yes	yes	no	no	no
ENSG00000232837	n/a	yes	mutagenesis	1	1	yes	no	no	no	no
ENSG00000232956	o	yes	literature	6	3	yes	yes	no	yes	no
ENSG00000232991	o	no	literature	1	1	no	no	no	no	no
ENSG00000233016	o	yes	literature	7	3	yes	yes	no	no	no
ENSG00000233086	o	yes	literature	2	2	yes	no	no	no	no
ENSG00000233101	o	no	literature	1	1	yes	yes	no	no	no
ENSG00000233237	t	yes	literature	4	3	yes	no	no	no	no
ENSG00000233429	both	yes	literature	6	3	yes	yes	no	no	no
ENSG00000233521	o	yes	literature	1	2	yes	no	no	no	no
ENSG00000233532	both	yes	literature	4	2	yes	no	no	no	no
ENSG00000233554	o	no	literature	1	1	yes	yes	no	no	no
ENSG00000233559	n/a	yes	mutagenesis	2	1	yes	no	yes	no	no
ENSG00000233639	o	no	literature	4	1	yes	yes	no	no	no
ENSG00000233718	o	no	literature	1	1	yes	yes	no	yes	no
ENSG00000233818	o	yes	literature	1	2	yes	no	no	no	no
ENSG00000233864	o	yes	literature	1	2	yes	no	no	no	no
ENSG00000233893	o	no	literature	2	1	no	no	no	no	no
ENSG00000233901	o	yes	literature	2	2	yes	yes	no	no	no
ENSG00000234456	t	no	literature	2	1	yes	yes	no	no	no
ENSG00000234546	o	yes	literature	3	2	yes	no	no	no	no
ENSG00000234608	o	no	literature	1	2	yes	no	no	no	no
ENSG00000234722	o	yes	literature	1	2	yes	yes	no	no	no
ENSG00000234741	both	yes	literature	18	5	yes	yes	yes	no	no
ENSG00000234753	o	yes	literature	1	3	yes	yes	no	no	no
ENSG00000234779	o	no	literature	1	1	yes	no	no	no	no
ENSG00000234883	n/a	yes	mutagenesis	1	1	yes	yes	no	no	no
ENSG00000234899	n/a	yes	mutagenesis	1	1	yes	yes	no	no	no
ENSG00000234912	o	yes	literature	8	3	yes	yes	no	no	no
ENSG00000235082	o	yes	literature	3	3	no	no	no	no	no
ENSG00000235123	o	no	literature	1	2	yes	yes	no	no	no
ENSG00000235159	n/a	yes	mutagenesis	1	1	yes	no	no	no	no
ENSG00000235641	n/a	yes	mutagenesis	1	1	yes	no	no	no	no
ENSG00000235706	o	yes	literature	1	2	yes	yes	no	yes	no
ENSG00000235770	t	yes	literature	1	3	yes	yes	no	no	no
ENSG00000235823	o	no	crispr	1	1	yes	no	yes	no	no
ENSG00000235884	o	no	literature	1	1	yes	yes	no	yes	no
ENSG00000235888	n/a	yes	mutagenesis	1	1	yes	no	no	no	no
ENSG00000235947	t	no	literature	4	3	yes	yes	no	no	yes
ENSG00000236013	n/a	yes	mutagenesis	1	1	yes	no	no	no	no
ENSG00000236289	o	yes	literature	2	2	yes	yes	no	no	no
ENSG00000236305	t	no	crispr	1	1	yes	no	no	no	no
ENSG00000236663	o	no	literature	1	1	yes	yes	no	no	no
ENSG00000236719	o	yes	literature	3	3	yes	yes	no	no	no
ENSG00000236751	t	no	literature	1	1	yes	yes	no	no	no
ENSG00000236824	o	yes	literature	4	2	yes	yes	no	no	no
ENSG00000236830	o	yes	literature	6	3	yes	yes	no	no	no
ENSG00000236914	t	no	literature	1	1	yes	no	no	no	no
ENSG00000237036	o	yes	literature	10	3	yes	no	no	no	no
ENSG00000237074	n/a	yes	mutagenesis	1	1	yes	no	no	no	no
ENSG00000237125	t	no	literature	1	2	yes	yes	yes	no	no
ENSG00000237152	o	no	literature	1	2	yes	no	no	no	no
ENSG00000237298	o	no	literature	1	1	yes	yes	no	no	no
ENSG00000237361	t	no	literature	2	2	yes	yes	no	no	no
ENSG00000237380	o	yes	literature	1	3	yes	no	no	no	no
ENSG00000237396	t	no	literature	1	2	yes	yes	no	no	no
ENSG00000237422	n/a	yes	mutagenesis	1	1	yes	no	no	no	no
ENSG00000237424	o	yes	literature	5	3	yes	yes	no	no	no
ENSG00000237436	o	yes	literature	2	2	yes	no	no	no	no
ENSG00000237513	n/a	yes	mutagenesis	3	1	yes	no	no	no	no
ENSG00000237517	o	yes	literature	6	2	yes	no	no	no	no
ENSG00000237523	o	yes	literature	2	3	yes	yes	no	no	no
ENSG00000237609	n/a	yes	mutagenesis	1	1	yes	no	no	no	no
ENSG00000237721	n/a	yes	mutagenesis	1	1	yes	no	no	no	no
ENSG00000237949	t	no	literature	1	2	yes	no	no	no	no
ENSG00000237984	t	yes	literature	9	4	no	no	no	no	no
ENSG00000238003	o	yes	literature	4	3	no	no	no	no	no
ENSG00000238057	o	yes	literature	2	2	yes	yes	no	no	no
ENSG00000238113	o	no	literature	1	2	yes	yes	no	no	no
ENSG00000238133	o	yes	literature	2	2	yes	yes	no	no	no
ENSG00000238266	o	yes	literature	2	3	yes	yes	no	no	no
ENSG00000238276	n/a	yes	mutagenesis	1	1	yes	no	no	no	no
ENSG00000239213	o	no	literature	1	1	yes	no	no	no	no
ENSG00000239569	n/a	yes	mutagenesis	3	1	yes	no	no	no	no
ENSG00000240024	o	yes	literature	1	3	no	yes	no	no	no
ENSG00000240405	o	yes	literature	2	2	yes	yes	yes	no	no
ENSG00000240423	n/a	yes	mutagenesis	1	1	yes	yes	no	no	no
ENSG00000240498	o	yes	literature	13	5	yes	yes	yes	no	yes
ENSG00000240990	t	yes	literature	9	3	yes	yes	no	no	no
ENSG00000241388	o	yes	literature	6	2	yes	yes	no	no	no
ENSG00000241684	t	yes	literature	3	3	yes	yes	yes	no	no
ENSG00000242125	o	no	literature	1	1	yes	yes	no	no	no
ENSG00000242808	o	yes	literature	9	4	yes	yes	no	no	no
ENSG00000243144	t	yes	literature	1	2	yes	no	no	no	no
ENSG00000243197	t	no	literature	8	2	yes	no	no	no	no
ENSG00000243410	t	no	literature	1	1	no	no	yes	no	no
ENSG00000243479	o	yes	literature	3	3	yes	yes	no	no	no
ENSG00000243766	o	yes	literature	12	4	yes	no	no	no	no
ENSG00000244306	o	yes	literature	13	3	yes	yes	no	no	no
ENSG00000244558	t	no	literature	1	1	yes	no	no	no	no
ENSG00000245146	o	no	literature	2	2	yes	no	no	no	no
ENSG00000245213	o	no	literature	1	1	yes	no	yes	no	no
ENSG00000245275	o	yes	literature	1	3	yes	no	no	no	no
ENSG00000245330	o	no	crispr	1	1	yes	no	no	no	no
ENSG00000245526	o	no	literature	1	1	yes	yes	yes	no	no
ENSG00000245532	o	yes	literature	20	6	yes	yes	no	yes	no
ENSG00000245573	t	yes	literature	2	3	yes	no	no	no	no
ENSG00000245694	o	yes	literature	15	3	yes	no	no	no	no
ENSG00000245750	t	no	literature	1	2	yes	no	no	no	yes
ENSG00000245910	o	yes	literature	5	3	yes	no	no	no	no
ENSG00000246067	n/a	yes	mutagenesis	1	1	yes	no	no	no	no
ENSG00000246273	o	yes	literature	1	3	yes	yes	no	no	no
ENSG00000246430	o	yes	literature	1	2	yes	yes	yes	no	no
ENSG00000246640	t	yes	literature	3	2	yes	no	no	no	no
ENSG00000246763	o	yes	literature	1	3	yes	yes	no	no	no
ENSG00000247081	o	yes	literature	1	2	yes	yes	no	no	no
ENSG00000247095	o	no	crispr	1	1	yes	yes	no	no	no
ENSG00000247498	o	no	crispr	1	1	yes	no	no	no	no
ENSG00000247556	o	yes	literature	6	4	yes	no	no	no	no
ENSG00000247809	o	yes	literature	1	3	yes	yes	yes	no	no
ENSG00000248092	o	yes	literature	4	3	yes	no	no	no	no
ENSG00000248323	o	yes	literature	7	4	yes	yes	yes	no	no
ENSG00000248932	n/a	yes	mutagenesis	1	1	yes	no	no	no	no
ENSG00000248995	t	no	literature	1	2	yes	no	yes	no	no
ENSG00000249073	o	yes	literature	4	2	yes	no	no	no	no
ENSG00000249082	t	yes	literature	3	2	yes	yes	no	no	no
ENSG00000249378	t	yes	literature	1	2	yes	yes	no	no	no
ENSG00000249395	o	yes	literature	5	3	yes	no	no	no	no
ENSG00000249491	t	no	literature	1	1	no	no	no	no	no
ENSG00000249550	o	yes	literature	2	2	yes	yes	no	no	no
ENSG00000249641	o	no	literature	1	2	yes	yes	no	no	no
ENSG00000249669	t	yes	literature	2	4	yes	no	yes	no	yes
ENSG00000249815	n/a	yes	mutagenesis	1	1	yes	no	no	no	no
ENSG00000249859	both	yes	literature	20	7	yes	yes	no	yes	no
ENSG00000250033	t	yes	literature	2	2	yes	yes	no	no	no
ENSG00000250107	o	no	literature	1	1	yes	yes	no	no	no
ENSG00000250166	n/a	yes	mutagenesis	1	1	yes	no	no	no	no
ENSG00000250266	t	no	literature	1	1	yes	no	no	no	no
ENSG00000250320	n/a	yes	mutagenesis	1	1	yes	no	no	no	no
ENSG00000250337	t	no	literature	1	1	yes	yes	yes	no	no
ENSG00000250384	o	yes	literature	1	2	no	no	no	no	no
ENSG00000250961	o	no	literature	1	1	yes	no	no	no	no
ENSG00000251003	o	yes	literature	1	3	yes	no	no	no	no
ENSG00000251018	o	yes	literature	1	2	yes	no	yes	no	no
ENSG00000251136	n/a	yes	mutagenesis	1	1	yes	no	no	no	no
ENSG00000251151	o	yes	literature	1	3	yes	yes	no	no	no
ENSG00000251191	t	yes	literature	1	2	yes	yes	no	no	no
ENSG00000251381	o	yes	literature	2	3	yes	yes	no	no	no
ENSG00000251562	both	yes	literature	25	4	yes	yes	no	no	no
ENSG00000253079	t	no	literature	1	2	no	no	no	no	no
ENSG00000253140	o	yes	literature	1	3	yes	no	no	no	no
ENSG00000253161	o	yes	literature	1	3	yes	no	no	no	no
ENSG00000253182	n/a	yes	mutagenesis	1	1	yes	no	no	no	no
ENSG00000253187	o	no	literature	1	1	yes	yes	no	no	no
ENSG00000253230	o	no	literature	1	2	yes	yes	no	no	no
ENSG00000253320	n/a	yes	mutagenesis	1	1	no	no	no	no	no
ENSG00000253352	both	yes	literature	19	5	yes	no	yes	yes	no
ENSG00000253417	t	no	literature	1	2	yes	no	no	no	no
ENSG00000253438	o	yes	literature	8	4	yes	yes	yes	no	yes
ENSG00000253505	n/a	yes	mutagenesis	1	1	no	no	no	no	no
ENSG00000253549	t	no	literature	1	1	yes	yes	no	no	no
ENSG00000253552	o	yes	literature	8	2	yes	no	no	no	no
ENSG00000253563	o	no	literature	1	1	yes	yes	no	no	no
ENSG00000253669	o	yes	literature	1	3	yes	no	no	no	no
ENSG00000253771	o	yes	literature	1	3	no	no	no	no	no
ENSG00000253802	o	no	literature	1	2	yes	no	no	no	no
ENSG00000254153	n/a	yes	mutagenesis	1	1	yes	no	no	no	no
ENSG00000254166	o	yes	literature	20	5	yes	no	no	no	no
ENSG00000254369	o	yes	literature	1	2	yes	yes	no	no	no
ENSG00000254389	o	yes	literature	1	2	yes	yes	no	no	no
ENSG00000254489	t	no	literature	1	1	yes	no	no	no	no
ENSG00000254588	o	yes	literature	2	3	no	no	no	no	no
ENSG00000254602	n/a	yes	mutagenesis	1	1	yes	no	no	no	no
ENSG00000254907	n/a	yes	mutagenesis	1	1	no	no	no	no	no
ENSG00000255177	o	yes	literature	1	2	no	no	no	no	no
ENSG00000255248	o	no	literature	2	1	yes	yes	yes	no	no
ENSG00000255474	o	yes	literature	2	2	yes	no	no	no	no
ENSG00000255503	n/a	yes	mutagenesis	1	1	yes	no	no	no	no
ENSG00000255606	n/a	yes	mutagenesis	1	1	yes	no	no	no	no
ENSG00000255717	o	yes	literature	13	5	yes	yes	no	yes	no
ENSG00000255733	o	no	literature	1	1	yes	yes	yes	no	no
ENSG00000255737	o	yes	literature	4	3	no	yes	no	no	no
ENSG00000255774	n/a	yes	mutagenesis	1	1	yes	no	no	no	no
ENSG00000255794	t	no	literature	3	2	yes	yes	no	no	no
ENSG00000255874	both	yes	literature	2	2	no	yes	no	no	no
ENSG00000255920	o	no	literature	2	1	yes	no	no	no	no
ENSG00000255980	n/a	yes	mutagenesis	1	1	yes	yes	no	no	no
ENSG00000255986	t	yes	literature	2	3	no	no	no	no	no
ENSG00000256007	t	no	literature	1	1	no	no	no	no	no
ENSG00000256733	n/a	yes	mutagenesis	1	1	yes	no	no	no	no
ENSG00000256923	n/a	yes	mutagenesis	1	1	yes	no	no	no	no
ENSG00000256995	n/a	yes	mutagenesis	1	1	yes	no	no	no	no
ENSG00000257023	n/a	yes	mutagenesis	1	1	yes	no	no	no	no
ENSG00000257167	o	no	literature	1	2	yes	yes	yes	no	no
ENSG00000257698	o	no	literature	2	2	yes	no	no	no	no
ENSG00000257913	o	no	literature	1	2	yes	no	no	no	no
ENSG00000258399	n/a	yes	mutagenesis	1	1	yes	no	yes	no	no
ENSG00000258609	o	yes	literature	8	2	no	yes	no	no	no
ENSG00000258667	o	yes	literature	5	3	yes	no	no	no	no
ENSG00000258791	o	no	literature	1	1	yes	no	no	no	no
ENSG00000259083	n/a	yes	mutagenesis	1	1	yes	no	no	no	no
ENSG00000259104	t	no	literature	2	2	yes	no	no	no	no
ENSG00000259349	n/a	yes	mutagenesis	2	1	yes	no	no	no	no
ENSG00000259367	o	no	crispr	1	1	yes	no	no	no	no
ENSG00000259380	n/a	yes	mutagenesis	1	1	no	no	no	no	no
ENSG00000259424	t	no	literature	4	2	no	no	no	yes	no
ENSG00000259438	o	yes	literature	1	2	yes	no	no	no	no
ENSG00000259475	n/a	yes	mutagenesis	1	1	yes	no	no	no	no
ENSG00000259527	both	yes	literature	3	3	yes	yes	no	no	no
ENSG00000259854	n/a	yes	mutagenesis	1	1	yes	no	no	no	no
ENSG00000259905	t	yes	literature	1	2	yes	yes	yes	no	no
ENSG00000259974	t	yes	literature	4	3	yes	yes	no	no	no
ENSG00000260032	both	yes	literature	5	3	yes	yes	no	no	no
ENSG00000260105	t	yes	literature	2	3	no	yes	no	no	no
ENSG00000260352	n/a	yes	mutagenesis	2	1	yes	no	no	no	no
ENSG00000260454	n/a	yes	mutagenesis	1	1	yes	no	no	no	no
ENSG00000260455	t	no	literature	5	2	yes	yes	no	no	no
ENSG00000260475	n/a	yes	mutagenesis	1	1	yes	no	no	no	no
ENSG00000260629	t	yes	literature	1	2	no	no	no	no	no
ENSG00000260738	o	yes	literature	1	2	yes	no	no	no	no
ENSG00000260852	o	yes	literature	3	3	yes	yes	no	no	no
ENSG00000260896	o	yes	literature	1	3	yes	yes	no	no	no
ENSG00000260898	o	yes	literature	1	2	yes	yes	no	no	no
ENSG00000260944	o	yes	literature	3	3	yes	yes	no	no	no
ENSG00000260969	t	no	literature	2	2	yes	no	no	no	no
ENSG00000261121	n/a	yes	mutagenesis	1	1	yes	no	no	no	no
ENSG00000261347	n/a	yes	mutagenesis	1	1	yes	no	no	no	no
ENSG00000261373	o	no	literature	1	1	yes	yes	no	no	no
ENSG00000261488	o	yes	literature	1	2	yes	no	no	no	no
ENSG00000261618	t	no	literature	1	2	yes	no	no	no	no
ENSG00000261706	o	no	literature	1	2	yes	no	no	no	no
ENSG00000261737	t	yes	literature	1	2	yes	no	no	no	no
ENSG00000261801	o	no	literature	2	1	yes	yes	yes	no	no
ENSG00000261824	o	no	literature	1	1	yes	no	no	no	no
ENSG00000262117	o	yes	literature	4	3	yes	yes	no	no	no
ENSG00000262904	t	no	literature	2	1	no	no	no	no	no
ENSG00000264247	both	no	crispr	2	1	yes	no	no	no	no
ENSG00000264269	n/a	yes	mutagenesis	1	1	yes	no	no	no	no
ENSG00000264538	o	no	literature	1	2	no	no	no	no	no
ENSG00000264569	o	no	literature	1	1	yes	no	no	no	no
ENSG00000265148	n/a	yes	mutagenesis	1	1	yes	yes	yes	no	no
ENSG00000265206	n/a	yes	mutagenesis	1	1	yes	yes	no	no	no
ENSG00000265369	o	no	literature	1	1	yes	yes	no	no	no
ENSG00000265752	n/a	yes	mutagenesis	1	1	yes	no	no	no	no
ENSG00000265933	o	yes	literature	3	3	yes	yes	no	no	no
ENSG00000266835	o	yes	literature	4	3	yes	yes	no	no	no
ENSG00000267100	o	no	literature	1	2	yes	yes	no	no	no
ENSG00000267107	o	no	literature	1	1	yes	yes	no	no	no
ENSG00000267121	o	no	literature	1	1	yes	no	no	no	no
ENSG00000267123	o	no	literature	1	2	yes	no	no	no	no
ENSG00000267272	o	no	crispr	1	1	yes	yes	yes	no	no
ENSG00000267296	o	yes	literature	1	2	yes	yes	no	no	no
ENSG00000267321	o	no	crispr	2	1	yes	no	no	no	no
ENSG00000267407	n/a	yes	mutagenesis	1	1	no	no	no	no	no
ENSG00000267519	both	yes	literature	2	3	yes	yes	no	no	no
ENSG00000267599	n/a	yes	mutagenesis	1	1	no	no	no	no	no
ENSG00000267788	n/a	yes	mutagenesis	1	1	yes	no	no	no	no
ENSG00000268186	o	no	literature	1	1	yes	no	no	no	no
ENSG00000268388	t	yes	literature	4	4	yes	yes	yes	no	yes
ENSG00000268895	t	no	literature	1	2	yes	yes	yes	no	no
ENSG00000269386	t	yes	literature	1	2	yes	yes	no	no	no
ENSG00000269821	t	yes	literature	3	2	yes	yes	no	no	no
ENSG00000269893	o	yes	literature	3	3	yes	yes	no	no	no
ENSG00000269900	o	yes	literature	4	2	yes	yes	yes	yes	no
ENSG00000269929	n/a	yes	mutagenesis	1	1	yes	no	no	no	no
ENSG00000269946	n/a	yes	mutagenesis	4	1	yes	no	no	no	no
ENSG00000270022	n/a	yes	mutagenesis	1	1	yes	no	no	no	no
ENSG00000270141	o	no	literature	5	3	yes	no	yes	no	no
ENSG00000270175	n/a	yes	mutagenesis	1	1	yes	no	no	no	no
ENSG00000270344	o	no	crispr	1	1	yes	no	no	no	no
ENSG00000271127	o	no	literature	1	2	yes	no	no	no	no
ENSG00000271538	n/a	yes	mutagenesis	2	1	yes	no	no	no	no
ENSG00000271646	n/a	yes	mutagenesis	2	1	yes	no	no	no	no
ENSG00000271874	n/a	yes	mutagenesis	1	1	yes	no	no	no	no
ENSG00000272168	o	yes	literature	5	6	yes	yes	no	yes	no
ENSG00000272620	o	yes	literature	14	3	yes	yes	no	no	no
ENSG00000273015	n/a	yes	mutagenesis	1	1	yes	no	no	no	no
ENSG00000273032	o	no	literature	1	2	yes	yes	no	no	no
ENSG00000273142	o	yes	literature	1	2	yes	no	no	no	no
ENSG00000274020	o	no	literature	1	2	no	yes	yes	no	no
ENSG00000274721	both	yes	literature	16	3	no	no	no	no	no
ENSG00000274845	o	no	literature	2	1	no	no	no	no	no
ENSG00000275198	n/a	yes	mutagenesis	1	1	no	no	no	no	no
ENSG00000275874	o	no	literature	1	1	no	yes	no	no	no
ENSG00000275966	n/a	yes	mutagenesis	1	1	no	no	no	no	no
ENSG00000277209	o	yes	literature	1	2	no	no	no	no	no
ENSG00000278090	o	no	literature	1	2	no	no	no	no	no
ENSG00000278249	o	no	literature	1	2	no	no	no	no	no
ENSG00000278709	t	yes	literature	6	3	no	yes	no	no	no
ENSG00000278910	both	yes	literature	9	3	no	no	no	no	no
ENSG00000278916	n/a	yes	mutagenesis	1	1	no	yes	no	no	no
ENSG00000278921	t	no	literature	3	2	no	yes	no	no	no
ENSG00000278970	o	yes	literature	3	2	no	no	no	no	no
ENSG00000279261	n/a	yes	mutagenesis	1	1	no	no	no	no	no
ENSG00000279296	t	no	literature	2	2	no	no	no	no	no
ENSG00000280055	o	yes	literature	5	4	no	yes	no	no	no
ENSG00000280147	n/a	yes	mutagenesis	1	1	no	no	no	no	no
ENSG00000280237	o	yes	literature	1	2	no	yes	no	no	no
ENSG00000280594	o	no	literature	4	1	no	no	no	no	no
ENSG00000280719	o	no	literature	1	1	no	no	no	no	no
ENSG00000280837	t	yes	literature	4	3	no	no	no	no	no
ENSG00000280916	o	no	literature	3	2	no	no	no	no	no
ENSG00000280924	t	yes	literature	2	2	no	no	no	no	no
ENSG00000280927	o	no	literature	1	1	no	no	no	no	no
ENSG00000280997	o	yes	literature	16	4	no	no	yes	no	no
ENSG00000281131	o	yes	literature	2	2	no	no	no	no	no
ENSG00000281183	t	no	literature	7	2	no	no	no	no	no
ENSG00000281189	o	yes	literature	8	3	no	no	no	no	no
ENSG00000281398	o	no	literature	1	2	no	no	no	no	no
ENSG00000281406	o	yes	literature	5	3	no	no	no	no	no
ENSG00000281450	both	yes	literature	14	3	no	no	no	no	no
ENSG00000281560	o	yes	literature	4	3	no	no	no	no	no
ENSG00000281664	o	no	literature	1	2	no	no	no	no	no
ENSG00000281880	t	yes	literature	1	2	no	no	no	no	no
ENSG00000282851	o	yes	literature	1	2	no	no	no	no	no
ENSG00000282961	o	no	literature	1	3	no	no	no	no	yes
ENSG00000282977	o	no	literature	5	1	no	no	no	no	no
ENSG00000283293	t	no	literature	1	1	no	no	no	no	no
ENSG00000283406	n/a	yes	mutagenesis	1	1	no	no	no	no	no
ENSG00000283440	t	no	literature	1	1	no	no	no	no	no
ENSG00000285094	n/a	yes	mutagenesis	1	1	no	no	no	no	yes
ENSG00000285106	o	yes	mutagenesis	3	2	no	no	yes	no	no
ENSG00000285219	o	yes	literature	11	4	no	no	yes	no	no
